# Experimental mismatch in benchmarking PELSA and LiP-MS

**DOI:** 10.64898/2026.03.24.713688

**Authors:** Chloé Van Leene, Emin Araftpoor, Kris Gevaert

**Affiliations:** VIB UGent Center for Medical Biotechnology, VIB, Ghent, Belgium; Department of Biomolecular Medicine, Ghent University, Ghent, Belgium

## Abstract

Limited proteolysis coupled to mass spectrometry (**LiP-MS**) is a peptide-centric conformational proteomics approach during which a brief incubation with a non-specific protease (e.g., proteinase K) under native conditions generates structural fingerprints that report on treatment-induced conformational changes, which is followed by a tryptic digest under denaturing conditions allowing to read out these fingerprints ^1^. In contrast, the recently introduced peptide-centric local stability assay (**PELSA**) uses a high trypsin-to-substrate ratio under native conditions to release fully tryptic peptides that reflect structural stability upon ligand binding ^2^. In their paper, Li *et al*. compared PELSA and LiP-MS across several benchmarks and reported that PELSA exhibited quantitative sensitivity comparable to or exceeding LiP-MS. Notably, PELSA quantified a 21-fold greater rapamycin-induced change for FKBP1A compared to LiP-MS. Because such claims influence method selection for conformational proteomics, we reanalyzed the publicly deposited datasets underlying these comparisons and assessed the experimental and analytical choices that contributed to the reported effect sizes. Our evaluation indicates that the reported 21-fold difference arises from non-matched experimental conditions and undisclosed data imputation, and that conclusions regarding quantitative superiority or biological interpretability should therefore be treated with caution.
