## Supplementary material for "Experimental mismatch in benchmarking PELSA and LiP-MS": SampleAnnotation.txt

Run	Pipeline	Drug	Condition	Replicate	CondRep
OE480_FAIMS_LKJ1_Cap_20221008__rapamycom_0uM_1	LiP	DMSO	DMSO_LiP	1	DMSO_LiP_1
OE480_FAIMS_LKJ1_Cap_20221008__rapamycom_0uM_2	LiP	DMSO	DMSO_LiP	2	DMSO_LiP_2
OE480_FAIMS_LKJ1_Cap_20221008__rapamycom_0uM_3	LiP	DMSO	DMSO_LiP	3	DMSO_LiP_3
OE480_FAIMS_LKJ1_Cap_20221008__rapamycom_0uM_4	LiP	DMSO	DMSO_LiP	4	DMSO_LiP_4
OE480_FAIMS_LKJ1_Cap_20221008__rapamycom_2uM_1	LiP	Rapa	Rapa_LiP	1	Rapa_LiP_1
OE480_FAIMS_LKJ1_Cap_20221008__rapamycom_2uM_2	LiP	Rapa	Rapa_LiP	2	Rapa_LiP_2
OE480_FAIMS_LKJ1_Cap_20221008__rapamycom_2uM_3	LiP	Rapa	Rapa_LiP	3	Rapa_LiP_3
OE480_FAIMS_LKJ1_Cap_20221008__rapamycom_2uM_4	LiP	Rapa	Rapa_LiP	4	Rapa_LiP_4
